# Escalating High-dimensional Imaging using Combinatorial Channel Multiplexing and Deep Learning

**DOI:** 10.1101/2023.09.09.556962

**Authors:** Raz Ben-Uri, Lior Ben Shabat, Dana Shainshein, Omer Bar-Tal, Yuval Bussi, Noa Maimon, Tal Keidar Haran, Idan Milo, Inna Goliand, Yoseph Addadi, Tomer-Meir Salame, Alexander Rochwarger, Christian M. Schürch, Shai Bagon, Ofer Elhanani, Leeat Keren

**Author notes:** These authors contributed equally (Raz Ben-Uri, Lior Ben Shabat).

## Abstract

Understanding tissue structure and function requires tools that quantify the expression of multiple proteins at single-cell resolution while preserving spatial information. Current imaging technologies use a separate channel for each individual protein, inherently limiting their throughput and scalability. Here, we present CombPlex (COMBinatorial multiPLEXing), a combinatorial staining platform coupled with an algorithmic framework to exponentially increase the number of proteins that can be measured from *C* up to 2^*c*^ − 1. In CombPlex, every protein can be imaged in several channels, and every channel contains agglomerated images of several proteins. These combinatorically-compressed images are then decompressed to individual protein-images using deep learning. We achieve accurate reconstruction when compressing the stains of twenty-two proteins to five imaging channels and demonstrate that the approach works in both fluorescence microscopy and in mass-based imaging. Combinatorial staining coupled with deep-learning decompression can escalate the number of proteins measured using any imaging modality, without the need for specialized instrumentation. Coupling CombPlex with instruments for high-dimensional imaging could pave the way to image hundreds of proteins at single-cell resolution in intact tissue sections.
