## Supplementary table for "Escalating High-dimensional Imaging using Combinatorial Channel Multiplexing and Deep Learning"

### Sheet: A. Public_CODEX_antibodies
Supp. Table S1
A. Public CODEX antibodies
Antigen	Clone	Manufacturer	Catalog No.	Average pool size (pixels)	Aggregate radius (pixels)
a-SMA	polyclonal	Abcam	ab5694	5x5	100
b-catenin	polyclonal	Novus Biologicals	AF1329	5x5	100
BCL-2	124	Cell Marque	custom	5x5	100
CD11b	EPR1344	Abcam	ab216445	5x5	100
CD11c	EP1347Y	Abcam	ab216655	5x5	100
CD163	EDHu-1	Novus Biologicals	NB110-40686	5x5	100
CD20	rIGEL/773	Novus Biologicals	NBP2-54591	5x5	100
CD3	MRQ-39	Cell Marque	custom	5x5	100
CD34	QBEnd/10	Novus Biologicals	NBP2-34713	5x5	100
CD38	EPR4106	Abcam	ab176886	5x5	100
CD4	EPR6855	Abcam	ab181724	5x5	100
CD45	2B11 + PD7/26	Novus Biologicals	NBP2-34528	5x5	100
CD45RA	HI100	BD Biosciences	555486	5x5	100
CD45RO	UCH-L1	Santa Cruz Biotechnology	sc-1183	5x5	100
CD56	MRQ-42	Cell Marque	custom	5x5	100
CD68	D4B9C	Cell Signaling Technology	custom	5x5	100
CD8	C8/144B	Cell Marque	custom	5x5	100
Collagen IV	polyclonal	Abcam	ab6586	5x5	100
FoxP3	236A/E7	Invitrogen	14-4777-80	5x5	100
Ki-67	B56	BD Biosciences	556003	5x5	100
Podoplanin	D2-40	Biolegend	916606	5x5	100
Vimentin	RV202	BD Biosciences	550513	5x5	100

### Sheet: B. Phenocycler_antibodies
B. Phenocycler antibodies
Small-scale experiment
Antigen	Clone	Manufacturer	Catalog No.	Phenocycler barcode	Phenocycler reporter(s)	Dilution	Incubation time	Exposure time	Average pool size (pixels)	Aggregate radius (pixels)
Ki67	B56	BD Biosciences	556003	BX028	RX028-ATTO550	400	3 hours	150ms	5x5	100
CD8	C8/144B	CST	90257	BX010	RX010-AF647	200	3 hours	150ms	7x7	100
CD45	D9M8I	CST	47937	BX031	RX031-AF750	300	3 hours	150ms	7x7	100
Pan-Keratin	AE1/AE3	BioLegend	914204	BX025	RX025-ATTO550/AF750	1000	3 hours	150ms	5x5	100
HLA-DRDPDQ	CR3/43	Abcam	ab7856	BX050	RX050- ATTO550/AF647	200	3 hours	150ms	5x5	100
p53-biotin	7F5	CST	74556	-	-	100	3 hours	-	5x5	100
anti-biotin	1D4-C5	BioLegend	409002	BX016	RX016- AF647/AF750	500	1 hour	150ms
aSMA	Polyclonal	Abcam	ab5694	BX043	RX043- ATTO550/AF647/AF750	1000	1 hour	150ms	5x5	150
Large-scale experiment
Antigen	Clone	Manufacturer	Catalog No.	Antibody barcode	Fluorescent reporter(s)	Dilution	Incubation time	Exposure time	Average pool size (pixels)	Aggregate radius (pixels)
CD4	EPR6855	Abcam	181724	/mal/ggtttcctcagacac	/5Alexa647N/gtgtctgaggaaacc	200	ON	150ms	5x5	100
COL1A1	E8F4L	CST	81375	/mal/gactcgaacctgag	/5Alexa647N/ctcaggttcgagtc	10000	ON	150ms	5x5	100
CD3	D7A6E	CST	24581	/mal/tcactactattagtact	/5Alexa647N/agtactaatagtagtga	25	ON	150ms	5x5	100
HLA-DRDPDQ	CR3/43	Abcam	7856	/mal/cttcttgtggaacc	/5Alexa647N/ggttccacaagaag	300	ON	150ms	5x5	100
CD8	C8/144B	CST	90257	/mal/ctgtaataggcacta	/5Alexa647N/tagtgcctattacag	2000	ON	150ms	5x5	100
Tryptase	EPR9522	Abcam	271916	/mal/gcacgccctttta	/5Alexa647N/taaaagggcgtgc	10000	1h	150ms	5x5	100
CD15	HI98	Biolegend	301902	/mal/agattcagtctctcg	/5Alexa647N/cgagagactgaatct	5000	ON	150ms	5x5	100
Ki67	B56	BD	556003	/mal/tggatgtgttacgat	/5Alexa647N/atcgtaacacatcca	800	ON	150ms	5x5	100
aSMA	Polyclonal	Abcam	5694	/mal/gcggatttcgtattt	/5Alexa647N/aaatacgaaatccgc	800	ON	150ms	5x5	100
CD38	E7Z8C	CST	43382	/mal/tacgtgctttggtt	/5Alexa647N/aaccaaagcacgta	3000	ON	150ms	5x5	100
CD20	L26	Novus	NBP2-80486	/mal/gcacggcaaagtg	/5Alexa647N/cactttgccgtgc	1500	ON	150ms	5x5	100
CD31	RM1006	Abcam	282746	/mal/cacatgagcgaatca	/5Alexa647N/tgattcgctcatgtg	2000	ON	150ms	5x5	100
CK7	KRT7/760	Novus	NBP2-47939	/mal/aacgcgacggat	/5Alexa647N/atccgtcgcgtt	5000	ON	150ms	5x5	100
Pan-Keratin	AE1/AE3	Biolegend	914204	/mal/aattagcttaagagagt	/5Alexa647N/actctcttaagctaatt	2000	ON	150ms	5x5	100
CD68	D4B9C	CST	26042	/mal/tactcctcgccg	/5Alexa647N/cggcgaggagta	2000	ON	150ms	5x5	100
CD14	D7A2T	CST	56082	/mal/cgtgcgggaaaat	/5Alexa647N/attttcccgcacg	500	ON	150ms	5x5	100
Glut1	EPR3915	Abcam	252403	/mal/cgtgccgtttcac	/5Alexa647N/gtgaaacggcacg	1000	1h	150ms	5x5	100
TOX	E6I3Q	CST	62886	/mal/taccaaatcctgatg	/5Alexa647N/catcaggatttggta	200	ON	150ms	5x5	100
FAP	Polyclonal	R&D	AF3715	/mal/accaggtgattgcat	/5Alexa647N/atgcaatcacctggt	200	ON	150ms	5x5	100
E-cadherin	4A2	Abcam	233766	/mal/gggttatacactcgt	/5Alexa647N/acgagtgtataaccc	100	ON	150ms	5x5	100
gH2AX	D7T2V	CST	97148	/mal/atttgcttcgacga	/5Alexa647N/tcgtcgaagcaaat	125	ON	150ms	5x5	100
CK5	SP27	Abcam	236216	/mal/gccggaagtggt	/5Alexa647N/accacttccggc	5000	ON	150ms	5x5	100

### Sheet: C. Phenocycler_multicycle_setup
C. Phenocycler multicycle setup
Small-scale experiment
Cycle	Channel 1	Exposure time	ATTO 550	Clone	Phenocycler barcode	AB dilution	Exposure time	AF647	Clone	Phenocycler barcode	AB dilution	Exposure time	AF750	Clone	Phenocycler barcode	AB dilution	Exposure time
1	Nuclear stain	1ms	Blank	-	-	-	150ms	Blank	-	-	-	150ms	Blank	-	-	-	150ms
2	Nuclear stain	1ms	Ki67	B56	BX028	400	150ms	p53-biotin	7F5	-	100	150ms	CD45	D9M8I	BX031	300	150ms
			Pan-Keratin	AE1/AE3	BX025	1000
			HLA-DRDPDQ	CR3/43	BX050	200		anti-biotin	1D4-C5	BX016	500
			aSMA	Polyclonal	BX043	1000
3	Nuclear stain	1ms	Ki67	B56	BX028	400	150ms	CD8	C8/144B	BX010	200	150ms	Pan-Keratin	AE1/AE3	BX025	1000	150ms
								p53-biotin	7F5	-	100	150ms
								anti-biotin	1D4-C5	BX016	500	150ms
								HLA-DRDPDQ	CR3/43	BX050	200	150ms
								aSMA	Polyclonal	BX043	1000	150ms
4	Nuclear stain	1ms	HLA-DRDPDQ	CR3/43	BX050	200	150ms	CD8	C8/144B	BX010	200	150ms	CD45	D9M8I	BX031	300	150ms
													Pan-Keratin	AE1/AE3	BX025	1000	150ms
													p53-biotin	7F5	-	100	150ms
													anti-biotin	1D4-C5	BX016	500	150ms
													aSMA	Polyclonal	BX043	1000	150ms
5	Nuclear stain	1ms	Pan-Keratin	AE1/AE3	BX025	1000	150ms	HLA-DRDPDQ	CR3/43	BX050	200	150ms	aSMA	Polyclonal	BX043	1000	150ms
6	Nuclear stain	1ms	Blank	-	-	-	150ms	aSMA	Polyclonal	BX043	1000	150ms	p53-biotin	7F5	-	100	150ms
													anti-biotin	1D4-C5	BX016	500
7	Nuclear stain	1ms	aSMA	Polyclonal	BX043	1000	150ms	Blank	-	-	-	150ms	Blank	-	-	-	150ms
8	Nuclear stain	1ms	Blank	-	-	-	150ms	Blank	-	-	-	150ms	Blank	-	-	-	150ms
Large-scale experiment
Cycle	Channel 1	Exposure time	ATTO 550	Clone	Antibody barcode	AB dilution	Exposure time	AF647	Clone	Antibody barcode	AB dilution	Exposure time	AF750	Clone	Antibody barcode	AB dilution	Exposure time
1	Nuclear stain	1ms	Blank	-	-	-	150ms	Blank	-	-	-	150ms	Blank	-	-	-	150ms
2	Nuclear stain	1ms	Blank	-	-	-	150ms	Pan-Keratin	AE1/AE3	/mal/aattagcttaagagagt	2000	150ms	Blank	-	-	-	150ms
								CD68	D4B9C	/mal/tactcctcgccg	2000	150ms
								TOX	E6I3Q	/mal/taccaaatcctgatg	200	150ms
								Tryptase	EPR9522	/mal/gcacgccctttta	10000	150ms
								aSMA	Polyclonal	/mal/gcggatttcgtattt	800	150ms
								CD15	HI98	/mal/agattcagtctctcg	5000	150ms
								CD38	E7Z8C	/mal/tacgtgctttggtt	3000	150ms
								CD20	L26	/mal/gcacggcaaagtg	1500	150ms
								Ki67	B56	/mal/tggatgtgttacgat	800	150ms
3	Nuclear stain	1ms	Blank	-	-	-	150ms	CK5	SP27	/mal/gccggaagtggt	5000	150ms	Blank	-	-	-	150ms
								CD14	D7A2T	/mal/cgtgcgggaaaat	500	150ms
								CD8	C8/144B	/mal/ctgtaataggcacta	2000	150ms
								FAP	Polyclonal	/mal/accaggtgattgcat	200	150ms
								Tryptase	EPR9522	/mal/gcacgccctttta	10000	150ms
								CK7	KRT7/760	/mal/aacgcgacggat	5000	150ms
								CD15	HI98	/mal/agattcagtctctcg	5000	150ms
								gH2AX	D7T2V	/mal/atttgcttcgacga	125	150ms
								CD38	E7Z8C	/mal/tacgtgctttggtt	3000	150ms
4	Nuclear stain	1ms	Blank	-	-	-	150ms	CD4	EPR6855	/mal/ggtttcctcagacac	200	150ms	Blank	-	-	-	150ms
								E-cadherin	4A2	/mal/gggttatacactcgt	100	150ms
								FAP	Polyclonal	/mal/accaggtgattgcat	200	150ms
								TOX	E6I3Q	/mal/taccaaatcctgatg	200	150ms
								CD3	D7A6E	/mal/tcactactattagtact	25	150ms
								CK7	KRT7/760	/mal/aacgcgacggat	5000	150ms
								gH2AX	D7T2V	/mal/atttgcttcgacga	125	150ms
								CD31	RM1006	/mal/cacatgagcgaatca	2000	150ms
								CD20	L26	/mal/gcacggcaaagtg	1500	150ms
5	Nuclear stain	1ms	Blank	-	-	-	150ms	COL1A1	E8F4L	/mal/gactcgaacctgag	10000	150ms	Blank	-	-	-	150ms
								E-cadherin	4A2	/mal/gggttatacactcgt	100	150ms
								CD8	C8/144B	/mal/ctgtaataggcacta	2000	150ms
								CD68	D4B9C	/mal/tactcctcgccg	2000	150ms
								HLA-DRDPDQ	CR3/43	/mal/cttcttgtggaacc	300	150ms
								CK7	KRT7/760	/mal/aacgcgacggat	5000	150ms
								CD15	HI98	/mal/agattcagtctctcg	5000	150ms
								CD31	RM1006	/mal/cacatgagcgaatca	2000	150ms
								CD20	L26	/mal/gcacggcaaagtg	1500	150ms
								Ki67	B56	/mal/tggatgtgttacgat	800	150ms
6	Nuclear stain	1ms	Blank	-	-	-	150ms	Glut1	EPR3915	/mal/cgtgccgtttcac	1000	150ms	Blank	-	-	-	150ms
								CD14	D7A2T	/mal/cgtgcgggaaaat	500	150ms
								HLA-DRDPDQ	CR3/43	/mal/cttcttgtggaacc	300	150ms
								CD3	D7A6E	/mal/tcactactattagtact	25	150ms
								aSMA	Polyclonal	/mal/gcggatttcgtattt	800	150ms
								gH2AX	D7T2V	/mal/atttgcttcgacga	125	150ms
								CD31	RM1006	/mal/cacatgagcgaatca	2000	150ms
								CD38	E7Z8C	/mal/tacgtgctttggtt	3000	150ms
								Ki67	B56	/mal/tggatgtgttacgat	800	150ms
7	Nuclear stain	1ms	Blank	-	-	-	150ms	CD4	EPR6855	/mal/ggtttcctcagacac	200	150ms	Blank	-	-	-	150ms
8	Nuclear stain	1ms	Blank	-	-	-	150ms	COL1A1	E8F4L	/mal/gactcgaacctgag	10000	150ms	Blank	-	-	-	150ms
9	Nuclear stain	1ms	Blank	-	-	-	150ms	CD3	D7A6E	/mal/tcactactattagtact	25	150ms	Blank	-	-	-	150ms
10	Nuclear stain	1ms	Blank	-	-	-	150ms	HLA-DRDPDQ	CR3/43	/mal/cttcttgtggaacc	300	150ms	Blank	-	-	-	150ms
11	Nuclear stain	1ms	Blank	-	-	-	150ms	CD8	C8/144B	/mal/ctgtaataggcacta	2000	150ms	Blank	-	-	-	150ms
12	Nuclear stain	1ms	Blank	-	-	-	150ms	CD15	HI98	/mal/agattcagtctctcg	5000	150ms	Blank	-	-	-	150ms
13	Nuclear stain	1ms	Blank	-	-	-	150ms	Ki67	B56	/mal/tggatgtgttacgat	800	150ms	Blank	-	-	-	150ms
14	Nuclear stain	1ms	Blank	-	-	-	150ms	aSMA	Polyclonal	/mal/gcggatttcgtattt	800	150ms	Blank	-	-	-	150ms
15	Nuclear stain	1ms	Blank	-	-	-	150ms	CD38	E7Z8C	/mal/tacgtgctttggtt	3000	150ms	Blank	-	-	-	150ms
16	Nuclear stain	1ms	Blank	-	-	-	150ms	CD20	L26	/mal/gcacggcaaagtg	1500	150ms	Blank	-	-	-	150ms
17	Nuclear stain	1ms	Blank	-	-	-	150ms	CD31	RM1006	/mal/cacatgagcgaatca	2000	150ms	Blank	-	-	-	150ms
18	Nuclear stain	1ms	Blank	-	-	-	150ms	Tryptase	EPR9522	/mal/gcacgccctttta	10000	150ms	Blank	-	-	-	150ms
19	Nuclear stain	1ms	Blank	-	-	-	150ms	CK7	KRT7/760	/mal/aacgcgacggat	5000	150ms	Blank	-	-	-	150ms
20	Nuclear stain	1ms	Blank	-	-	-	150ms	Pan-Keratin	AE1/AE3	/mal/aattagcttaagagagt	2000	150ms	Blank	-	-	-	150ms
21	Nuclear stain	1ms	Blank	-	-	-	150ms	CD68	D4B9C	/mal/tactcctcgccg	2000	150ms	Blank	-	-	-	150ms
22	Nuclear stain	1ms	Blank	-	-	-	150ms	CD14	D7A2T	/mal/cgtgcgggaaaat	500	150ms	Blank	-	-	-	150ms
23	Nuclear stain	1ms	Blank	-	-	-	150ms	TOX	E6I3Q	/mal/taccaaatcctgatg	200	150ms	Blank	-	-	-	150ms
24	Nuclear stain	1ms	Blank	-	-	-	150ms	Glut1	EPR3915	/mal/cgtgccgtttcac	1000	150ms	Blank	-	-	-	150ms
25	Nuclear stain	1ms	Blank	-	-	-	150ms	FAP	Polyclonal	/mal/accaggtgattgcat	200	150ms	Blank	-	-	-	150ms
26	Nuclear stain	1ms	Blank	-	-	-	150ms	E-cadherin	4A2	/mal/gggttatacactcgt	100	150ms	Blank	-	-	-	150ms
27	Nuclear stain	1ms	Blank	-	-	-	150ms	gH2AX	D7T2V	/mal/atttgcttcgacga	125	150ms	Blank	-	-	-	150ms
28	Nuclear stain	1ms	Blank	-	-	-	150ms	CK5	SP27	/mal/gccggaagtggt	5000	150ms	Blank	-	-	-	150ms
29	Nuclear stain	1ms	Blank	-	-	-	150ms	Blank	-	-	-	150ms	Blank	-	-	-	150ms

### Sheet: D. MIBI-TOF_antibodies
D. MIBI-TOF antibodies
Antigen	Clone	Manufacturer	Catalog No.	Mass channel(s)	Isotope(s)	Dilution	Incubation time
Ki67	8D5	CST	9449	144	Nd	50	Overnight
Ki67	8D5	CST	9449	171	Yb	50	Overnight
CD8	C8/144B	CST	90257	147	Sm	50	Overnight
CD8	C8/144B	CST	90257	146	Nd	100	Overnight
CD45	D9M8I	CST	47937	153	Eu	200	Overnight
CD45	D9M8I	CST	47937	148	Nd	200	Overnight
Pan-Keratin	AE1/AE3	BioLegend	914204	144/153	Nd/Eu	1000	Overnight
Pan-Keratin	AE1/AE3	BioLegend	914204	166	Er	1000	Overnight
HLA-DRDPDQ	CR3/43	Abcam	ab7856	144/147	Nd/Sm	50	Overnight
HLA-DRDPDQ	CR3/43	Abcam	ab7856	172	Yb	100	Overnight
aSMA	S9171	Abcam	ab242395	144/147/153	Nd/Sm/Eu	1000	1 hour
aSMA	S9171	Abcam	ab242395	115	In	2000	1 hour

### Sheet: E. Multi-metal_conjugations
E. Multi-metal Conjugations
Antigen	Mass channel 1	Isotope 1	Ionization efficiency 1	Isotope 1 vol (ul)	Mass channel 2	Isotope 2	Ionization efficiency 2	Isotope 2 vol (ul)	Mass channel 3	Isotope 3	Ionization efficiency 3	Isotope 3 vol (ul)	Ratio
Pan-Keratin	144	Nd	2.73	2.59	-	-	-	-	153	Eu	2.54	2.41	1.07:1
HLA-DRDPDQ	144	Nd	2.73	2.74	147	Sm	2.25	2.26	-	-	-	-	1.21:1
aSMA	144	Nd	2.73	1.82	147	Sm	2.25	1.5	153	Eu	2.54	1.69	1.21:1:1.13

### Sheet: Key_Resources_Table
REAGENT or RESOURCE	SOURCE	IDENTIFIER
Antibodies
A full list of antibodies is provided in TABLE S1	N/A	N/A
Biological Samples
TNBC TMA was compiled by the Stanford Pathology Department	N/A	N/A
NSCLC, Melanoma LN and Breast carcinoma FFPE blocks were provided by Hadassah Hospital Pathology Department	N/A	N/A
Breast carcinoma TMA slide	TissueArray	BR1503f
Chemicals and reagents
20X TBS-T, pH 7.6	Ionpath	567005
PBS IHC Wash Buffer with Tween 20	Cell Marque	934B-09
Target Retrieval Solution, pH 9	Agilent (DAKO)	S2375
Xylene Histological grade	Sigma-Aldrich	534056-500
Centrifugal filters (0.1 um)	Merck Milipore	UFC30VV00
Antibody Stabilizer PBS solution	Boca Scientific	131050
Ultra-pure Dnase/Rnase-Free water	Leica Bio-systems	002321772300
Gold-coated slides	Ionpath	567001
Bovine Albumin (BSA)	Thermofisher Scientific	BP1600-100
Normal donkey serum	Sigma-Aldrich	D9663-10ML
Glutaraldehyde 8% Aqueous Solution EM Grade	EMS	111308
10X CODEX Buffer	Akoya Biosciences	7000001
CODEX Assay Reagent	Akoya Biosciences	7000002
CODEX Nuclear Stain	Akoya Biosciences	7000003
Flow Cell 10pk for PhenoCycler-Fusion	Akoya Biosciences	240205
ChromPure Mouse IgG, whole molecule	Jackson	015-000-003
ChromPure Rat IgG, whole molecule	Jackson	012-000-003
Salmon sperm DNA, sheared, 10 mg/ml	Thermofisher Scientific	AM9680
Disodium phosphate (Na HPO4)	Sigma-Aldrich	S7907
Sodium phosphate monobasic (NaH 2PO)	Sigma-Aldrich	S8282
Magnesium chloride (MgCl2)	Sigma-Aldrich	M8266
BS3 (sulfosuccinimidyl) subtrate	Thermofisher Scientific	21580
Dimethyl sulfoxide (DMSO)	Sigma-Aldrich	472301
DMSO ampoules	Sigma-Aldrich	D2650-5X5ML
Hoechst 33342	Abcam	ab228551
Tween 20	Sigma-Aldrich	P1379
Dulbecco's PBS (DPBS), 1x, no calcium or magnesium	Thermofisher Scientific	14190-250
Trizma HCl	Sigma-Aldrich	T3253
Trizma base	Sigma-Aldrich	T1503
Tris-(2-carboxyethyl)phosphine hydrochloride (TCEP)	Thermofisher Scientific	77720
500 mM EDTA, pH 8.0	Teknova	E0308
1 M Tris, pH 8.0	Teknova	T1080
NaCl	Thermofisher Scientific	S271-10
Candor PBS antibody stabilized solution	Thermofisher Scientific	NC04366689
Sodium azide (NaN3)	Sigma-Aldrich	S-8032
Paragormaldehyde ampoules, 16% (wt/vol)	Thermofisher Scientific	50-980-487
Commercial Kits
Maxpar X8 Antibody Labeling Kit	Fluidigm	2011XXX
CODEX Conjugation Kit	Akoya Biosciences	7000009
Sample Kit for Phenocycler-Fusion	Akoya Biosciences	7000017
Staining Kit for Phenocycler	Akoya Biosciences	7000008
ChromaLINK One-Shot Antibody Biotinylation Kit	Vector Labs	B9007009
ImmPRESS Universal (Anti-Mouse/Anti-Rabbit) Kit	Vector Labs	MP-7500-15
ImmPACT DAB (For HRP Substrate)	Vector Labs	SK-4105
Instruments
Leica ST4020 Linear Stainer	Leica Bio-systems	14050946425
Lab Vision PT Module	Thermofisher Scientific	A80400012
Phenocycler Fusion System	Akoya Biosciences	N/A
MIBIScope Mass Spectrometer	Ionpath	N/A
Oligonucleotides
CODEX oligonucleotides, list provided in TABLE S1B	Biomers and Integrated DNA Technologies	N/A
Phenocycler barcodes and reporters, list provided in TABLE S1B	Akoya Biosciences	N/A
Software and Algorithms
Ilastik, version 1.4	https://www.ilastik.org/	N/A
QuPath, version 0.4.3	https://qupath.github.io/	N/A
MIBI-TOF pre-processing was done using MATLAB 2023A	https://www.mathworks.com/products/matlab.html	N/A
ImageJ	https://imagej.nih.gov/ij/download.html	N/A
Visual Studio Code 2	https://code.visualstudio.com/	N/A
Mantis Viewer	https://github.com/CANDELbio/mantis-viewer	N/A

### Sheet: All_Table_S1_together
Supp. Table S1
A. Public CODEX antibodies
Antigen	Clone	Manufacturer	Catalog No.	Average pool size (pixels)	Aggregate radius (pixels)
a-SMA	polyclonal	Abcam	ab5694	5x5	100
b-catenin	polyclonal	Novus Biologicals	AF1329	5x5	100
BCL-2	124	Cell Marque	custom	5x5	100
CD11b	EPR1344	Abcam	ab216445	5x5	100
CD11c	EP1347Y	Abcam	ab216655	5x5	100
CD163	EDHu-1	Novus Biologicals	NB110-40686	5x5	100
CD20	rIGEL/773	Novus Biologicals	NBP2-54591	5x5	100
CD3	MRQ-39	Cell Marque	custom	5x5	100
CD34	QBEnd/10	Novus Biologicals	NBP2-34713	5x5	100
CD38	EPR4106	Abcam	ab176886	5x5	100
CD4	EPR6855	Abcam	ab181724	5x5	100
CD45	2B11 + PD7/26	Novus Biologicals	NBP2-34528	5x5	100
CD45RA	HI100	BD Biosciences	555486	5x5	100
CD45RO	UCH-L1	Santa Cruz Biotechnology	sc-1183	5x5	100
CD56	MRQ-42	Cell Marque	custom	5x5	100
CD68	D4B9C	Cell Signaling Technology	custom	5x5	100
CD8	C8/144B	Cell Marque	custom	5x5	100
Collagen IV	polyclonal	Abcam	ab6586	5x5	100
FoxP3	236A/E7	Invitrogen	14-4777-80	5x5	100
Ki-67	B56	BD Biosciences	556003	5x5	100
Podoplanin	D2-40	Biolegend	916606	5x5	100
Vimentin	RV202	BD Biosciences	550513	5x5	100
B. Phenocycler antibodies
Small-scale experiment
Antigen	Clone	Manufacturer	Catalog No.	Phenocycler barcode	Phenocycler reporter(s)	Dilution	Incubation time	Exposure time	Average pool size (pixels)	Aggregate radius (pixels)
Ki67	B56	BD Biosciences	556003	BX028	RX028-ATTO550	400	3 hours	150ms	5x5	100
CD8	C8/144B	CST	90257	BX010	RX010-AF647	200	3 hours	150ms	7x7	100
CD45	D9M8I	CST	47937	BX031	RX031-AF750	300	3 hours	150ms	7x7	100
Pan-Keratin	AE1/AE3	BioLegend	914204	BX025	RX025-ATTO550/AF750	1000	3 hours	150ms	5x5	100
HLA-DRDPDQ	CR3/43	Abcam	ab7856	BX050	RX050- ATTO550/AF647	200	3 hours	150ms	5x5	100
p53-biotin	7F5	CST	74556	-	-	100	3 hours	-	5x5	100
anti-biotin	1D4-C5	BioLegend	409002	BX016	RX016- AF647/AF750	500	1 hour	150ms
aSMA	Polyclonal	Abcam	ab5694	BX043	RX043- ATTO550/AF647/AF750	1000	1 hour	150ms	5x5	150
Large-scale experiment
Antigen	Clone	Manufacturer	Catalog No.	Antibody barcode	Fluorescent reporter(s)	Dilution	Incubation time	Exposure time	Average pool size (pixels)	Aggregate radius (pixels)
CD4	EPR6855	Abcam	181724	/mal/ggtttcctcagacac	/5Alexa647N/gtgtctgaggaaacc	200	ON	150ms	5x5	100
COL1A1	E8F4L	CST	81375	/mal/gactcgaacctgag	/5Alexa647N/ctcaggttcgagtc	10000	ON	150ms	5x5	100
CD3	D7A6E	CST	24581	/mal/tcactactattagtact	/5Alexa647N/agtactaatagtagtga	25	ON	150ms	5x5	100
HLA-DRDPDQ	CR3/43	Abcam	7856	/mal/cttcttgtggaacc	/5Alexa647N/ggttccacaagaag	300	ON	150ms	5x5	100
CD8	C8/144B	CST	90257	/mal/ctgtaataggcacta	/5Alexa647N/tagtgcctattacag	2000	ON	150ms	5x5	100
Tryptase	EPR9522	Abcam	271916	/mal/gcacgccctttta	/5Alexa647N/taaaagggcgtgc	10000	1h	150ms	5x5	100
CD15	HI98	Biolegend	301902	/mal/agattcagtctctcg	/5Alexa647N/cgagagactgaatct	5000	ON	150ms	5x5	100
Ki67	B56	BD	556003	/mal/tggatgtgttacgat	/5Alexa647N/atcgtaacacatcca	800	ON	150ms	5x5	100
aSMA	Polyclonal	Abcam	5694	/mal/gcggatttcgtattt	/5Alexa647N/aaatacgaaatccgc	800	ON	150ms	5x5	100
CD38	E7Z8C	CST	43382	/mal/tacgtgctttggtt	/5Alexa647N/aaccaaagcacgta	3000	ON	150ms	5x5	100
CD20	L26	Novus	NBP2-80486	/mal/gcacggcaaagtg	/5Alexa647N/cactttgccgtgc	1500	ON	150ms	5x5	100
CD31	RM1006	Abcam	282746	/mal/cacatgagcgaatca	/5Alexa647N/tgattcgctcatgtg	2000	ON	150ms	5x5	100
CK7	KRT7/760	Novus	NBP2-47939	/mal/aacgcgacggat	/5Alexa647N/atccgtcgcgtt	5000	ON	150ms	5x5	100
Pan-Keratin	AE1/AE3	Biolegend	914204	/mal/aattagcttaagagagt	/5Alexa647N/actctcttaagctaatt	2000	ON	150ms	5x5	100
CD68	D4B9C	CST	26042	/mal/tactcctcgccg	/5Alexa647N/cggcgaggagta	2000	ON	150ms	5x5	100
CD14	D7A2T	CST	56082	/mal/cgtgcgggaaaat	/5Alexa647N/attttcccgcacg	500	ON	150ms	5x5	100
Glut1	EPR3915	Abcam	252403	/mal/cgtgccgtttcac	/5Alexa647N/gtgaaacggcacg	1000	1h	150ms	5x5	100
TOX	E6I3Q	CST	62886	/mal/taccaaatcctgatg	/5Alexa647N/catcaggatttggta	200	ON	150ms	5x5	100
FAP	Polyclonal	R&D	AF3715	/mal/accaggtgattgcat	/5Alexa647N/atgcaatcacctggt	200	ON	150ms	5x5	100
E-cadherin	4A2	Abcam	233766	/mal/gggttatacactcgt	/5Alexa647N/acgagtgtataaccc	100	ON	150ms	5x5	100
gH2AX	D7T2V	CST	97148	/mal/atttgcttcgacga	/5Alexa647N/tcgtcgaagcaaat	125	ON	150ms	5x5	100
CK5	SP27	Abcam	236216	/mal/gccggaagtggt	/5Alexa647N/accacttccggc	5000	ON	150ms	5x5	100
C. Phenocycler multicycle setup
Small-scale experiment
Cycle	Channel 1	Exposure time	ATTO 550	Clone	Phenocycler barcode	AB dilution	Exposure time	AF647	Clone	Phenocycler barcode	AB dilution	Exposure time	AF750	Clone	Phenocycler barcode	AB dilution	Exposure time
1	Nuclear stain	1ms	Blank	-	-	-	150ms	Blank	-	-	-	150ms	Blank	-	-	-	150ms
2	Nuclear stain	1ms	Ki67	B56	BX028	400	150ms	p53-biotin	7F5	-	100	150ms	CD45	D9M8I	BX031	300	150ms
			Pan-Keratin	AE1/AE3	BX025	1000
			HLA-DRDPDQ	CR3/43	BX050	200		anti-biotin	1D4-C5	BX016	500
			aSMA	Polyclonal	BX043	1000
3	Nuclear stain	1ms	Ki67	B56	BX028	400	150ms	CD8	C8/144B	BX010	200	150ms	Pan-Keratin	AE1/AE3	BX025	1000	150ms
								p53-biotin	7F5	-	100	150ms
								anti-biotin	1D4-C5	BX016	500	150ms
								HLA-DRDPDQ	CR3/43	BX050	200	150ms
								aSMA	Polyclonal	BX043	1000	150ms
4	Nuclear stain	1ms	HLA-DRDPDQ	CR3/43	BX050	200	150ms	CD8	C8/144B	BX010	200	150ms	CD45	D9M8I	BX031	300	150ms
													Pan-Keratin	AE1/AE3	BX025	1000	150ms
													p53-biotin	7F5	-	100	150ms
													anti-biotin	1D4-C5	BX016	500	150ms
													aSMA	Polyclonal	BX043	1000	150ms
5	Nuclear stain	1ms	Pan-Keratin	AE1/AE3	BX025	1000	150ms	HLA-DRDPDQ	CR3/43	BX050	200	150ms	aSMA	Polyclonal	BX043	1000	150ms
6	Nuclear stain	1ms	Blank	-	-	-	150ms	aSMA	Polyclonal	BX043	1000	150ms	p53-biotin	7F5	-	100	150ms
													anti-biotin	1D4-C5	BX016	500
7	Nuclear stain	1ms	aSMA	Polyclonal	BX043	1000	150ms	Blank	-	-	-	150ms	Blank	-	-	-	150ms
8	Nuclear stain	1ms	Blank	-	-	-	150ms	Blank	-	-	-	150ms	Blank	-	-	-	150ms
Large-scale experiment
Cycle	Channel 1	Exposure time	ATTO 550	Clone	Antibody barcode	AB dilution	Exposure time	AF647	Clone	Antibody barcode	AB dilution	Exposure time	AF750	Clone	Antibody barcode	AB dilution	Exposure time
1	Nuclear stain	1ms	Blank	-	-	-	150ms	Blank	-	-	-	150ms	Blank	-	-	-	150ms
2	Nuclear stain	1ms	Blank	-	-	-	150ms	Pan-Keratin	AE1/AE3	/mal/aattagcttaagagagt	2000	150ms	Blank	-	-	-	150ms
								CD68	D4B9C	/mal/tactcctcgccg	2000	150ms
								TOX	E6I3Q	/mal/taccaaatcctgatg	200	150ms
								Tryptase	EPR9522	/mal/gcacgccctttta	10000	150ms
								aSMA	Polyclonal	/mal/gcggatttcgtattt	800	150ms
								CD15	HI98	/mal/agattcagtctctcg	5000	150ms
								CD38	E7Z8C	/mal/tacgtgctttggtt	3000	150ms
								CD20	L26	/mal/gcacggcaaagtg	1500	150ms
								Ki67	B56	/mal/tggatgtgttacgat	800	150ms
3	Nuclear stain	1ms	Blank	-	-	-	150ms	CK5	SP27	/mal/gccggaagtggt	5000	150ms	Blank	-	-	-	150ms
								CD14	D7A2T	/mal/cgtgcgggaaaat	500	150ms
								CD8	C8/144B	/mal/ctgtaataggcacta	2000	150ms
								FAP	Polyclonal	/mal/accaggtgattgcat	200	150ms
								Tryptase	EPR9522	/mal/gcacgccctttta	10000	150ms
								CK7	KRT7/760	/mal/aacgcgacggat	5000	150ms
								CD15	HI98	/mal/agattcagtctctcg	5000	150ms
								gH2AX	D7T2V	/mal/atttgcttcgacga	125	150ms
								CD38	E7Z8C	/mal/tacgtgctttggtt	3000	150ms
4	Nuclear stain	1ms	Blank	-	-	-	150ms	CD4	EPR6855	/mal/ggtttcctcagacac	200	150ms	Blank	-	-	-	150ms
								E-cadherin	4A2	/mal/gggttatacactcgt	100	150ms
								FAP	Polyclonal	/mal/accaggtgattgcat	200	150ms
								TOX	E6I3Q	/mal/taccaaatcctgatg	200	150ms
								CD3	D7A6E	/mal/tcactactattagtact	25	150ms
								CK7	KRT7/760	/mal/aacgcgacggat	5000	150ms
								gH2AX	D7T2V	/mal/atttgcttcgacga	125	150ms
								CD31	RM1006	/mal/cacatgagcgaatca	2000	150ms
								CD20	L26	/mal/gcacggcaaagtg	1500	150ms
5	Nuclear stain	1ms	Blank	-	-	-	150ms	COL1A1	E8F4L	/mal/gactcgaacctgag	10000	150ms	Blank	-	-	-	150ms
								E-cadherin	4A2	/mal/gggttatacactcgt	100	150ms
								CD8	C8/144B	/mal/ctgtaataggcacta	2000	150ms
								CD68	D4B9C	/mal/tactcctcgccg	2000	150ms
								HLA-DRDPDQ	CR3/43	/mal/cttcttgtggaacc	300	150ms
								CK7	KRT7/760	/mal/aacgcgacggat	5000	150ms
								CD15	HI98	/mal/agattcagtctctcg	5000	150ms
								CD31	RM1006	/mal/cacatgagcgaatca	2000	150ms
								CD20	L26	/mal/gcacggcaaagtg	1500	150ms
								Ki67	B56	/mal/tggatgtgttacgat	800	150ms
6	Nuclear stain	1ms	Blank	-	-	-	150ms	Glut1	EPR3915	/mal/cgtgccgtttcac	1000	150ms	Blank	-	-	-	150ms
								CD14	D7A2T	/mal/cgtgcgggaaaat	500	150ms
								HLA-DRDPDQ	CR3/43	/mal/cttcttgtggaacc	300	150ms
								CD3	D7A6E	/mal/tcactactattagtact	25	150ms
								aSMA	Polyclonal	/mal/gcggatttcgtattt	800	150ms
								gH2AX	D7T2V	/mal/atttgcttcgacga	125	150ms
								CD31	RM1006	/mal/cacatgagcgaatca	2000	150ms
								CD38	E7Z8C	/mal/tacgtgctttggtt	3000	150ms
								Ki67	B56	/mal/tggatgtgttacgat	800	150ms
7	Nuclear stain	1ms	Blank	-	-	-	150ms	CD4	EPR6855	/mal/ggtttcctcagacac	200	150ms	Blank	-	-	-	150ms
8	Nuclear stain	1ms	Blank	-	-	-	150ms	COL1A1	E8F4L	/mal/gactcgaacctgag	10000	150ms	Blank	-	-	-	150ms
9	Nuclear stain	1ms	Blank	-	-	-	150ms	CD3	D7A6E	/mal/tcactactattagtact	25	150ms	Blank	-	-	-	150ms
10	Nuclear stain	1ms	Blank	-	-	-	150ms	HLA-DRDPDQ	CR3/43	/mal/cttcttgtggaacc	300	150ms	Blank	-	-	-	150ms
11	Nuclear stain	1ms	Blank	-	-	-	150ms	CD8	C8/144B	/mal/ctgtaataggcacta	2000	150ms	Blank	-	-	-	150ms
12	Nuclear stain	1ms	Blank	-	-	-	150ms	CD15	HI98	/mal/agattcagtctctcg	5000	150ms	Blank	-	-	-	150ms
13	Nuclear stain	1ms	Blank	-	-	-	150ms	Ki67	B56	/mal/tggatgtgttacgat	800	150ms	Blank	-	-	-	150ms
14	Nuclear stain	1ms	Blank	-	-	-	150ms	aSMA	Polyclonal	/mal/gcggatttcgtattt	800	150ms	Blank	-	-	-	150ms
15	Nuclear stain	1ms	Blank	-	-	-	150ms	CD38	E7Z8C	/mal/tacgtgctttggtt	3000	150ms	Blank	-	-	-	150ms
16	Nuclear stain	1ms	Blank	-	-	-	150ms	CD20	L26	/mal/gcacggcaaagtg	1500	150ms	Blank	-	-	-	150ms
17	Nuclear stain	1ms	Blank	-	-	-	150ms	CD31	RM1006	/mal/cacatgagcgaatca	2000	150ms	Blank	-	-	-	150ms
18	Nuclear stain	1ms	Blank	-	-	-	150ms	Tryptase	EPR9522	/mal/gcacgccctttta	10000	150ms	Blank	-	-	-	150ms
19	Nuclear stain	1ms	Blank	-	-	-	150ms	CK7	KRT7/760	/mal/aacgcgacggat	5000	150ms	Blank	-	-	-	150ms
20	Nuclear stain	1ms	Blank	-	-	-	150ms	Pan-Keratin	AE1/AE3	/mal/aattagcttaagagagt	2000	150ms	Blank	-	-	-	150ms
21	Nuclear stain	1ms	Blank	-	-	-	150ms	CD68	D4B9C	/mal/tactcctcgccg	2000	150ms	Blank	-	-	-	150ms
22	Nuclear stain	1ms	Blank	-	-	-	150ms	CD14	D7A2T	/mal/cgtgcgggaaaat	500	150ms	Blank	-	-	-	150ms
23	Nuclear stain	1ms	Blank	-	-	-	150ms	TOX	E6I3Q	/mal/taccaaatcctgatg	200	150ms	Blank	-	-	-	150ms
24	Nuclear stain	1ms	Blank	-	-	-	150ms	Glut1	EPR3915	/mal/cgtgccgtttcac	1000	150ms	Blank	-	-	-	150ms
25	Nuclear stain	1ms	Blank	-	-	-	150ms	FAP	Polyclonal	/mal/accaggtgattgcat	200	150ms	Blank	-	-	-	150ms
26	Nuclear stain	1ms	Blank	-	-	-	150ms	E-cadherin	4A2	/mal/gggttatacactcgt	100	150ms	Blank	-	-	-	150ms
27	Nuclear stain	1ms	Blank	-	-	-	150ms	gH2AX	D7T2V	/mal/atttgcttcgacga	125	150ms	Blank	-	-	-	150ms
28	Nuclear stain	1ms	Blank	-	-	-	150ms	CK5	SP27	/mal/gccggaagtggt	5000	150ms	Blank	-	-	-	150ms
29	Nuclear stain	1ms	Blank	-	-	-	150ms	Blank	-	-	-	150ms	Blank	-	-	-	150ms
D. MIBI-TOF antibodies
Antigen	Clone	Manufacturer	Catalog No.	Mass channel(s)	Isotope(s)	Dilution	Incubation time
Ki67	8D5	CST	9449	144	Nd	50	Overnight
Ki67	8D5	CST	9449	171	Yb	50	Overnight
CD8	C8/144B	CST	90257	147	Sm	50	Overnight
CD8	C8/144B	CST	90257	146	Nd	100	Overnight
CD45	D9M8I	CST	47937	153	Eu	200	Overnight
CD45	D9M8I	CST	47937	148	Nd	200	Overnight
Pan-Keratin	AE1/AE3	BioLegend	914204	144/153	Nd/Eu	1000	Overnight
Pan-Keratin	AE1/AE3	BioLegend	914204	166	Er	1000	Overnight
HLA-DRDPDQ	CR3/43	Abcam	ab7856	144/147	Nd/Sm	50	Overnight
HLA-DRDPDQ	CR3/43	Abcam	ab7856	172	Yb	100	Overnight
aSMA	S9171	Abcam	ab242395	144/147/153	Nd/Sm/Eu	1000	1 hour
aSMA	S9171	Abcam	ab242395	115	In	2000	1 hour
E. Multi-metal Conjugations
Antigen	Mass channel 1	Isotope 1	Ionization efficiency 1	Isotope 1 vol (ul)	Mass channel 2	Isotope 2	Ionization efficiency 2	Isotope 2 vol (ul)	Mass channel 3	Isotope 3	Ionization efficiency 3	Isotope 3 vol (ul)	Ratio
Pan-Keratin	144	Nd	2.73	2.59	-	-	-	-	153	Eu	2.54	2.41	1.07:1
HLA-DRDPDQ	144	Nd	2.73	2.74	147	Sm	2.25	2.26	-	-	-	-	1.21:1
aSMA	144	Nd	2.73	1.82	147	Sm	2.25	1.5	153	Eu	2.54	1.69	1.21:1:1.13
Key_Resources_Table
REAGENT or RESOURCE	SOURCE	IDENTIFIER
Antibodies
A full list of antibodies is provided in TABLE S1	N/A	N/A
Biological Samples
TNBC TMA was compiled by the Stanford Pathology Department	N/A	N/A
NSCLC, Melanoma LN and Breast carcinoma FFPE blocks were provided by Hadassah Hospital Pathology Department	N/A	N/A
Breast carcinoma TMA slide	TissueArray	BR1503f
Chemicals and reagents
20X TBS-T, pH 7.6	Ionpath	567005
PBS IHC Wash Buffer with Tween 20	Cell Marque	934B-09
Target Retrieval Solution, pH 9	Agilent (DAKO)	S2375
Xylene Histological grade	Sigma-Aldrich	534056-500
Centrifugal filters (0.1 um)	Merck Milipore	UFC30VV00
Antibody Stabilizer PBS solution	Boca Scientific	131050
Ultra-pure Dnase/Rnase-Free water	Leica Bio-systems	2321772300
Gold-coated slides	Ionpath	567001
Bovine Albumin (BSA)	Thermofisher Scientific	BP1600-100
Normal donkey serum	Sigma-Aldrich	D9663-10ML
Glutaraldehyde 8% Aqueous Solution EM Grade	EMS	111308
10X CODEX Buffer	Akoya Biosciences	7000001
CODEX Assay Reagent	Akoya Biosciences	7000002
CODEX Nuclear Stain	Akoya Biosciences	7000003
Flow Cell 10pk for PhenoCycler-Fusion	Akoya Biosciences	240205
ChromPure Mouse IgG, whole molecule	Jackson	015-000-003
ChromPure Rat IgG, whole molecule	Jackson	012-000-003
Salmon sperm DNA, sheared, 10 mg/ml	Thermofisher Scientific	AM9680
Disodium phosphate (Na HPO4)	Sigma-Aldrich	S7907
Sodium phosphate monobasic (NaH 2PO)	Sigma-Aldrich	S8282
Magnesium chloride (MgCl2)	Sigma-Aldrich	M8266
BS3 (sulfosuccinimidyl) subtrate	Thermofisher Scientific	21580
Dimethyl sulfoxide (DMSO)	Sigma-Aldrich	472301
DMSO ampoules	Sigma-Aldrich	D2650-5X5ML
Hoechst 33342	Abcam	ab228551
Tween 20	Sigma-Aldrich	P1379
Dulbecco's PBS (DPBS), 1x, no calcium or magnesium	Thermofisher Scientific	14190-250
Trizma HCl	Sigma-Aldrich	T3253
Trizma base	Sigma-Aldrich	T1503
Tris-(2-carboxyethyl)phosphine hydrochloride (TCEP)	Thermofisher Scientific	77720
500 mM EDTA, pH 8.0	Teknova	E0308
1 M Tris, pH 8.0	Teknova	T1080
NaCl	Thermofisher Scientific	S271-10
Candor PBS antibody stabilized solution	Thermofisher Scientific	NC04366689
Sodium azide (NaN3)	Sigma-Aldrich	S-8032
Paragormaldehyde ampoules, 16% (wt/vol)	Thermofisher Scientific	50-980-487
Commercial Kits
Maxpar X8 Antibody Labeling Kit	Fluidigm	2011XXX
CODEX Conjugation Kit	Akoya Biosciences	7000009
Sample Kit for Phenocycler-Fusion	Akoya Biosciences	7000017
Staining Kit for Phenocycler	Akoya Biosciences	7000008
ChromaLINK One-Shot Antibody Biotinylation Kit	Vector Labs	B9007009
ImmPRESS Universal (Anti-Mouse/Anti-Rabbit) Kit	Vector Labs	MP-7500-15
ImmPACT DAB (For HRP Substrate)	Vector Labs	SK-4105
Instruments
Leica ST4020 Linear Stainer	Leica Bio-systems	14050946425
Lab Vision PT Module	Thermofisher Scientific	A80400012
Phenocycler Fusion System	Akoya Biosciences	N/A
MIBIScope Mass Spectrometer	Ionpath	N/A
Oligonucleotides
CODEX oligonucleotides, list provided in TABLE S1B	Biomers and Integrated DNA Technologies	N/A
Phenocycler barcodes and reporters, list provided in TABLE S1B	Akoya Biosciences	N/A
Software and Algorithms
Ilastik, version 1.4	https://www.ilastik.org/	N/A
QuPath, version 0.4.3	https://qupath.github.io/	N/A
MIBI-TOF pre-processing was done using MATLAB 2023A	https://www.mathworks.com/products/matlab.html	N/A
ImageJ	https://imagej.nih.gov/ij/download.html	N/A
Visual Studio Code 2	https://code.visualstudio.com/	N/A
Mantis Viewer	https://github.com/CANDELbio/mantis-viewer	N/A
